# Pseudocryptic diversity within the *Phakellia robusta* species complex: description of *Phakellia pallida* sp. nov. and *Phakellia pusilla* sp. nov

**DOI:** 10.64898/2026.10.06.756958

**Authors:** Carlota Gracia-Sancha, Sergi Taboada, Ana De la Torriente, Carles Galià-Camps, Marcos González-Porto, Pilar Ríos, Javier Cristobo, Alberto Serrano, Enric Massutí, Ana Riesgo, Julio A. Díaz

## Abstract

The genus *Phakellia* comprises predominantly fan-shaped deep-sea sponges, but its species diversity and boundaries remain unresolved. Here, we use an integrative approach combining morphological and molecular data to investigate the *Phakellia robusta* species complex and describe two new species, ***Phakellia pallida* sp. nov**. and ***Phakellia pusilla* sp. nov**. Overlap in external and spicular morphology makes these taxa challenging to identify. Molecular analyses based on mitochondrial (*cox1*) and nuclear (*28S*) markers support the recognition of the three taxa as distinct species, and reveal their close evolutionary relationship. The two new species co-occur in the NE Atlantic and the Mediterranean, with overlapping depth ranges, although *P. pallida* sp. nov. is generally found at greater depths. Several previous records of *P. robusta* from the Mediterranean and southern NE Atlantic may instead correspond to one of the two newly described species, indicating that its distribution requires reassessment. A group I intron previously reported in *P. robusta* was also detected at the same *cox1* insertion site in some, but not all, individuals of *P. pusilla* sp. nov., but was absent from *P. pallida* sp. nov. Overall, our results reveal pseudocryptic diversity within *Phakellia* and highlight the value of integrative approaches for resolving species boundaries.
