## Supplementary Table 1 for "Pseudocryptic diversity within the *Phakellia robusta* species complex: description of *Phakellia pallida* sp. nov. and *Phakellia pusilla* sp. nov"

### Sheet: Metadata
Species	Field number	Specimen_voucher	Area	Region	Collection campaing	Collection date	Depth	Latitude	Longitude	Spicule measurements	Spicule analyses with Depth	Histological sections	SEM	Whole SPONGE photos
Phakellia robusta	27_1-1	UPSZMC 193017	North-eastern Atlantic	Røst Reef	Expedition Polarstern ARK XII/1a 2007	2007-06-14	292	66.972	11.1167
	14_4-14	UPSZMC 193014	North-eastern Atlantic	Røst Reef	Expedition Polarstern ARK XII/1a 2007	2007-06-09	300	67.5	9.40333
	14_4-13	UPSZMC 193013	North-eastern Atlantic	Røst Reef	Expedition Polarstern ARK XII/1a 2007	2007-06-09	300	67.5	9.40333
	14_4-17	UPSZMC 193015	North-eastern Atlantic	Røst Reef	Expedition Polarstern ARK XII/1a 2007	2007-06-09	300	67.6	9.40333	YES	YES			YES
	14_4-19	UPSZMC 193016	North-eastern Atlantic	Røst Reef	Expedition Polarstern ARK XII/1a 2007	2007-06-09	300	67.6	9.40333
	9_4_3	UPSZMC 193012	North-eastern Atlantic	Røst Reef	Expedition Polarstern ARK XII/1a 2007	2007-06-04	300	67.5083	9.42667	YES	YES
	191055	UPSZMC 191055	North-eastern Atlantic	Denmark Strait	Expedition Iceland A11-2016	2016-10-13	468-565	65.29	-27.4567					YES
	ST6_A	MNCN XXX	North-eastern Atlantic	Korsfjorden	-	2016-09-12	29-213	59.8728	5.5499
	ST2_30a	MNCN XXX	North-eastern Atlantic	Korsfjorden	-	2016-09-12	29-213	59.8728	5.5499	YES
	KHR13	MNCN XXX	North-eastern Atlantic	Kerry Head Reefs	-	2013-08-01	105	52.343	-10.735
	M232	MNCN XXX	North-eastern Atlantic	Cantabrian Sea	CIRCAROCK-0522	2022-05-22	96	43.5742	-3.79462	YES	YES			YES
	M296	MNCN XXX	North-eastern Atlantic	Cantabrian Sea	CIRCAROCK-0522	2022-05-22	75	43.4515	-4.24108	YES	YES			YES
	M70	MNCN XXX	North-eastern Atlantic	Cantabrian Sea	CIRCAROCK-0522	2022-05-22	50	43.7135	-7.31558	YES	YES			YES
	420	MNCN XXX	North-eastern Atlantic	Shetland Islands	-	x/x/1864	-	60.3954	-1.92756	YES				YES
Phakellia palida sp. nov.	MON33	MOM 041288	North-eastern Atlantic	Josephine Bank	-	1902-07-27	208	36.6833	-14.1958
	ES817	UPSZMC 193824	Western Mediterranean	Balearic Islands	CIRCALEBA-0523	2023-06-10	211	40.0147	3.1505
	POR267	MNCN XXX	Western Mediterranean	Balearic Islands	MEDITS-0517	2017-06-08	248	39.0821	3.1505
	POR462	MNCN XXX	Western Mediterranean	Balearic Islands	MEDITS-0521	2021-05-13	355	39.808	3.1505					YES
	POR760	CFM-IEOMA-7374	Western Mediterranean	Balearic Islands	MEDITS-0519	2019-06-24	252	39.051	3.1505	YES	YES	YES		YES
	POR1050	MNCN XXX	Western Mediterranean	Balearic Islands	MEDITS-0520	2020-06-20	674	39.6597	3.1505
	POR1231	MNCN XXX	Western Mediterranean	Balearic Islands	MEDITS-0521	2021-06-22	355	38.9868	3.1505	YES	YES			YES
	i288	MNCN XXX	Western Mediterranean	Balearic Islands	INTEMARES-A22B-1019	2019-10-19	336-458	38.8047	3.1505	YES
	i347_0	MNCN XXX	Western Mediterranean	Balearic Islands	INTEMARES-A22B-1019	2019-10-25	170	38.7452	3.1505	YES	YES
	i347_2	CFM-IEOMA-7367	Western Mediterranean	Balearic Islands	INTEMARES-A22B-1019	2019-10-25	170	38.7452	3.1505	YES	YES
	i409_1	CFM-IEOMA-7369	Western Mediterranean	Balearic Islands	INTEMARES-A22B-1019	2019-10-28	151	38.7062	3.1505
	i414_3	MNCN XXX	Western Mediterranean	Balearic Islands	INTEMARES-A22B-1019	2019-10-29	412	38.7727	3.1505	YES	YES
	i713_4	MNCN XXX	Western Mediterranean	Balearic Islands	INTEMARES-A22B-0720	2020-07-26	147	38.705	3.1505
	i713_5	MNCN XXX	Western Mediterranean	Balearic Islands	INTEMARES-A22B-0720	2020-07-26	147	38.705	3.1505
	DR7_253	MNCN XXX	North-eastern Atlantic	Cantabrian Sea: El Cachucho	SponGES_0617	2017-06-15	660	44.1034	3.1505	YES	YES
	DR9_400	MNCN XXX	North-eastern Atlantic	Cantabrian Sea: El Cachucho	SponGES_0617	2017-06-16	660	44.045	3.1505
	DR10_455	MNCN XXX	North-eastern Atlantic	Cantabrian Sea: El Cachucho	SponGES_0617	2017-06-17	541	44.1034	3.1505	YES	YES			YES
	DR10_456	MNCN XXX	North-eastern Atlantic	Cantabrian Sea: El Cachucho	SponGES_0617	2017-06-17	541	44.1034	3.1505	YES	YES			YES
	DR10_457	MNCN XXX	North-eastern Atlantic	Cantabrian Sea: El Cachucho	SponGES_0617	2017-06-17	541	44.1034	3.1505	YES	YES		YES	YES
	DR10_458	MNCN XXX	North-eastern Atlantic	Cantabrian Sea: El Cachucho	SponGES_0617	2017-06-17	541	44.1034	3.1505
	DR10_459	MNCN XXX	North-eastern Atlantic	Cantabrian Sea: El Cachucho	SponGES_0617	2017-06-17	541	44.1034	3.1505
	DR10_464	MNCN XXX	North-eastern Atlantic	Cantabrian Sea: El Cachucho	SponGES_0617	2017-06-17	541	44.1034	3.1505					YES
	DR10_466	MNCN XXX	North-eastern Atlantic	Cantabrian Sea: El Cachucho	SponGES_0617	2017-06-17	541	44.1034	3.1505
	DR10_498	MNCN XXX	North-eastern Atlantic	Cantabrian Sea: El Cachucho	SponGES_0617	2017-06-17	541	44.1034	3.1505
	DR14_652	MNCN XXX	North-eastern Atlantic	Cantabrian Sea: Avilés Canyon System	SponGES_0617	2017-06-21	340	43.868	3.1505					YES
	DR15_857b	MNCN XXX	North-eastern Atlantic	Cantabrian Sea: El Cachucho	SponGES_0617	2017-06-23	650	44.1057	3.1505
	DR15_857c	MNCN XXX	North-eastern Atlantic	Cantabrian Sea: El Cachucho	SponGES_0617	2017-06-23	650	44.1057	3.1505
	DR15_976	MNCN XXX	North-eastern Atlantic	Cantabrian Sea: El Cachucho	SponGES_0617	2017-06-23	650	44.1057	3.1505
Phakellia pusilla sp. nov.	i223	MNCN XXX	Western Mediterranean	Balearic Islands	INTEMARES-A22B-1019	2019-10-11	240	38.9613	3.1505	YES	YES			YES
	i394_2	MNCN XXX	Western Mediterranean	Balearic Islands	INTEMARES-A22B-1019	2019-10-28	315	38.7828	3.1505	YES	YES			YES
	i405	CFM-IEOMA-7368	Western Mediterranean	Balearic Islands	INTEMARES-A22B-1019	2019-10-28	151	38.7062	3.1505	YES	YES			YES
	i417	UPSZMC 193826/CFM-IEOMA-7371	Western Mediterranean	Balearic Islands: Emile Baudot Seamount	INTEMARES-A22B-1019	2019-10-29	150	38.7327	3.1505
	i427	MNCN XXX	Western Mediterranean	Balearic Islands	INTEMARES-A22B-0720	2020-07-21	293	38.9668	3.1505	YES	YES			YES
	i629_1_1	MNCN XXX	Western Mediterranean	Balearic Islands	INTEMARES-A22B-0720	2020-07-24	265-214	38.7875	3.1505	YES
	i712	UPSZMC 193828/ CFM-IEOMA-7372	Western Mediterranean	Balearic Islands: Emile Baudot Seamount	INTEMARES-A22B-0720	2020-07-26	150	38.705	3.1505	YES	YES
	i713_1	MNCN XXX	Western Mediterranean	Balearic Islands	INTEMARES-A22B-0720	2020-07-26	147	38.705	3.1505
	i713_3	MNCN XXX	Western Mediterranean	Balearic Islands	INTEMARES-A22B-0720	2020-07-26	147	38.705	3.1505
	i731	CFM-IEOMA-7373	Western Mediterranean	Balearic Islands	INTEMARES-A22B-0720	2020-07-26	280-306	38.706	3.1505
	i822_1	CFM-IEOMA-7376	Western Mediterranean	Balearic Islands: Emile Baudot Seamount	INTEMARES-A22B-0820	2020-08-29	132	38.7408	3.1505	YES	YES	YES
	DR7_244	MNCN XXX	North-eastern Atlantic	Cantabrian Sea: El Cachucho	SponGES_0617	2017-07-15	660	44.1034	3.1505	YES	YES		YES	YES
	1170	MNCN XXX	North-eastern Atlantic	Canary Islands	CANZEC-2021	2021-11-26	284	28.0602	3.1505	YES	YES
	DR14_651	MNCN XXX	North-eastern Atlantic	Cantabrian Sea: Avilés Canyon System	SponGES_0617	2017-07-21	340	43.868	3.1505	YES	YES			YES
	DR14_653	MNCN XXX	North-eastern Atlantic	Cantabrian Sea: Avilés Canyon System	SponGES_0617	2017-07-21	340	43.868	3.1505	YES	YES			YES
Phakellia ventilabrum	M295	MNCN XXX	North-eastern Atlantic	Cantabrian Sea	CIRCAROCK-0522	2022-05-26	75	43.4515	3.1505
	i661	MNCN XXX	Western Mediterranean	Balearic Islands	INTEMARES-A22B-0720	2020-07-26	511	38.7125	3.1505
	i217	MNCN XXX	Western Mediterranean	Balearic Islands	INTEMARES-A22B-1019	2019-10-11	151-230	38.9598	3.1505
	i801	MNCN XXX	Western Mediterranean	Balearic Islands: Ses Olives Seamount	NTEMARES-A22B-0820	2020-08-24	320	38.9494	3.1505

### Sheet: NCBI_Numbers
Sample Name	cox1	28S (C1-D2)	28S (D3-D5)	18S (1º fragment)	Haplotype Network cox1	Haplotype Network 28S
Phakellia robusta 27_1-1	QB057357				YES
Phakellia robusta 14_4-14	QB057360				YES
Phakellia robusta 14_4-13	QB057358				YES
Phakellia robusta 14_4-17		QB044897				YES
Phakellia robusta 14_4-19	QB057355				YES
Phakellia robusta 9_4_3	QB057356				YES
Phakellia robusta 191055	QB057361	QB044893			YES	YES
Phakellia robusta ST6_A	MT506134				YES
Phakellia robusta ST2_30a		QB044894				YES
Phakellia robusta KHR13	MT506122	QB044895			YES	YES
Phakellia robusta M232		QB044892	QB044909			YES
Phakellia robusta M296			QB044910
Phakellia robusta M70	QB057359	QB044896			YES	YES
Phakellia robusta 420
Phakellia pallida sp. nov. MON33	QB057389	QB044878	QB044903		YES	YES
Phakellia pallida sp. nov. ES817	PQ783644	PQ778214		PQ778229	YES	YES
Phakellia pallida sp. nov. POR267	QB057380				YES
Phakellia pallida sp. nov. POR462	QB057385	QB044876			YES	YES
Phakellia pallida sp. nov. POR760	QB057382	QB044877	QB044902	QB053232	YES	YES
Phakellia pallida sp. nov. POR1050	QB057379	QB044867			YES	YES
Phakellia pallida sp. nov. POR1231	QB057388	QB044868		QB053233	YES	YES
Phakellia pallida sp. nov. i288	QB057384				YES
Phakellia pallida sp. nov. i347_0	QB057391	QB044879		QB053234	YES	YES
Phakellia pallida sp. nov. i347_2	QB057387	QB044880		QB053229	YES	YES
Phakellia pallida sp. nov. i409_1	QB057383	QB044871			YES	YES
Phakellia pallida sp. nov. i414_3	QB057386	QB044882		QB053230	YES	YES
Phakellia pallida sp. nov. i713_4	QB057381	QB044873		QB053231	YES	YES
Phakellia pallida sp. nov. i713_5	QB057390	QB044872			YES	YES
Phakellia pallida sp. nov. DR7_253	MT495717				YES
Phakellia pallida sp. nov. DR9_400	MT495720	QB044874			YES	YES
Phakellia pallida sp. nov. DR10_455	MT495721	QB044875			YES	YES
Phakellia pallida sp. nov. DR10_456	MT495722				YES
Phakellia pallida sp. nov. DR10_457	MT495723	QB044870	QB044908	QB053228	YES	YES
Phakellia pallida sp. nov. DR10_458	MT495724				YES
Phakellia pallida sp. nov. DR10_459	MT495725				YES
Phakellia pallida sp. nov. DR10_464	MT495726				YES
Phakellia pallida sp. nov. DR10_466	MT495728				YES
Phakellia pallida sp. nov. DR10_498	MT495731	QB044881			YES	YES
Phakellia pallida sp. nov. DR14_652	MT495710	QB044869			YES	YES
Phakellia pallida sp. nov. DR15_857b	MT495711				YES
Phakellia pallida sp. nov. DR15_857c	MT495712				YES
Phakellia pallida sp. nov. DR15_976	MT495715				YES
Phakellia pusilla sp. nov. i223	QB057369	QB044885			YES	YES
Phakellia pusilla sp. nov. i394_2	QB057375	QB044888			YES	YES
Phakellia pusilla sp. nov. i405	QB057371				YES
Phakellia pusilla sp. nov. i417	QB057392			QB053227	YES
Phakellia pusilla sp. nov. i427	QB057372	QB044890			YES	YES
Phakellia pusilla sp. nov. i629_1_1	QB057377				YES
Phakellia pusilla sp. nov. i712	QB057370	QB044886	QB044906		YES	YES
Phakellia pusilla sp. nov. i713_1	QB057376	QB044889			YES	YES
Phakellia pusilla sp. nov. i713_3	QB057374				YES
Phakellia pusilla sp. nov. i731	QB057373	QB044891			YES	YES
Phakellia pusilla sp. nov. i822_1	QB057378	QB044887	QB044907		YES	YES
Phakellia pusilla sp. nov. DR7_244	QB057368	QB044884	QB044905	QB053226	YES	YES
Phakellia pusilla sp. nov. 1170	QB057365		QB044904		YES
Phakellia pusilla sp. nov. DR14_651	QB057367				YES
Phakellia pusilla sp. nov. DR14_653	QB057366	QB044883			YES	YES
Phakellia ventilabrum M295		QB044901
Phakellia ventilabrum i661	QB057395	QB044900		QB053237
Phakellia ventilabrum i217	QB057393	QB044898		QB053235
Phakellia ventilabrum i801	QB057394	QB044899		QB053236
Phakellia robusta HRB S15-13	QB057364				YES
Phakellia sp. HRB S15-13-1-2	QB057363				YES
Phakellia sp. HRB S15-13-2-2	QB057362				YES
Halichondria sp.		OX421808
Vilesidae sp.		PQ778220
Vilesida ophiraphidites	PV698104
Murus profunda	PQ778221	PQ778217
Murus hirondellei	PQ766443	PQ778219
Murus sinenotois	PQ766442
Scopalina ruetzleri	MZ486524	KC869553	AY561872	JX945609
Phakellia sp. NTM Z4463		DQ299256	DQ299256
Phakellia sp. NIWA39094	LN850175
Phakellia sp. TS3721	MT491705
Phakellia sp. BMH-2007				EF092270
Phakellia ventilabrum	MT506485	HQ379197		KC901915
Phakellia carduus	JQ034526
Axinella polypoides	LN868209	KX68875	DQ299255	U43190
Axinella aurensis		DQ299253
Axinella polycapella		DQ299254
Axinella infundibuliformis	HQ379410		HQ379263	GQ466051
Axinella arctica	MK570860
Axinella nayaritensis	MH681879
Axinella cannabina	KX866735	KX688755	KX688755	GQ466049
Axinella rugosa	MT506488			KC902233
Axinella aff mexicana		DQ299257
Obruta collector	OP534743	OP526593
Acanthella acuta	HQ379408	HQ379196		JX945606
Acanthella sp		DQ301564
Desmanthus incrustans	KJ494345	HQ379195	HQ379254
Cymbastela sp.
Cymbastela vespertina	JQ034539	EU146405
Cymbastela stipitata		EU146404
Cymbastela coralliophila	JQ034536
Cymbastela concentrica	JQ034534	GHC0000111
Dictyonella incisa	KX866740	KF017185		KX866797
Dictyonella obtusa		HQ379204		KC902353
Dictyonella sp. AB2007	AM498649
Petromica pacifica	LN624193
Halichondria lutea	PV698103
Dragmacidon mexicanum	OM234773
Phycopsis epakros	JQ034579
