## Supplementary Table 2 for "Pseudocryptic diversity within the *Phakellia robusta* species complex: description of *Phakellia pallida* sp. nov. and *Phakellia pusilla* sp. nov"

### Sheet: Sheet1
Spicule Type	Species	Location	n	Beta	SE	R2	p_value	Significance
Diactinal	Phakellia pallida sp. nov.	Atlantic	4	-0.0168	0.0513	0.051	0.7745	ns
Diactinal	Phakellia pallida sp. nov.	Mediterranean	5	0.0417	0.0075	0.912	0.0114	*
Diactinal	Phakellia pusilla sp. nov.	Atlantic	3	0.0187	0	1	0	***
Diactinal	Phakellia pusilla sp. nov.	Mediterranean	7	0.0339	0.0076	0.798	0.0067	**
Diactinal	Phakellia robusta	Atlantic	5	0.0408	0.01	0.848	0.0265	*
Monactinal	Phakellia pallida sp. nov.	Atlantic	4	0.0028	0.0112	0.03	0.8259	ns
Monactinal	Phakellia pallida sp. nov.	Mediterranean	5	0.0208	0.0048	0.861	0.0229	*
Monactinal	Phakellia pusilla sp. nov.	Atlantic	3	0.0156	0.0054	0.893	0.2123	ns
Monactinal	Phakellia pusilla sp. nov.	Mediterranean	7	0.0179	0.0048	0.738	0.0132	*
Monactinal	Phakellia robusta	Atlantic	5	0.0365	0.0098	0.821	0.034	*
