## Supplementary Table 4 for "Pseudocryptic diversity within the *Phakellia robusta* species complex: description of *Phakellia pallida* sp. nov. and *Phakellia pusilla* sp. nov"

### Sheet: COI-Interespecific
	Acanthella acuta	Axinella arctica	Axinella cannabina	Axinella infundibuliformis	Axinella nayaritensis	Axinella polypoides	Axinella rugosa	Cymbastela concentrica	Cymbastela coralliophila	Cymbastela vespertina	Desmanthus incrustans	Dictyonella incisa	Dictyonella sp.	Dragmacidon mexicanum	Halichondria luea	Murus hirondellei	Murus profunda	Murus sinenotois	Obruta collector	Petromica pacifica	Phakellia carduus	Phakellia HRB	Phakellia palida sp. nov.	Phakellia pusilla sp. nov.	Phakellia robusta	Phakellia sp.	Phakellia sp1	Phakellia ventilabrum	Phycopsis epakros	Scopalina ruetzleri	Vilesida ophiraphidites
Acanthella acuta	0	0.178	0.057	0.168	0.177	0.171	0.019	0.111	0.197	0.114	0.119	0.133	0.134	0.18	0.215	0.203	0.212	0.203	0.069	0.185	0.088	0.114	0.111	0.117	0.126	0.121	0.117	0.056	0.03	0.215	0.218
Axinella arctica	0.178	0	0.19	0	0.01	0.002	0.162	0.204	0.153	0.211	0.21	0.231	0.231	0.03	0.159	0.159	0.156	0.156	0.197	0.135	0.174	0.201	0.203	0.202	0.208	0.197	0.215	0.193	0.172	0.183	0.156
Axinella cannabina	0.057	0.19	0	0.179	0.188	0.182	0.064	0.145	0.209	0.147	0.136	0.138	0.139	0.185	0.215	0.2	0.209	0.2	0.057	0.197	0.101	0.145	0.143	0.147	0.155	0.144	0.148	0.012	0.062	0.215	0.215
Axinella infundibuliformis	0.168	0	0.179	0	0.011	0.002	0.16	0.196	0.151	0.202	0.201	0.227	0.228	0.028	0.159	0.156	0.156	0.154	0.189	0.131	0.165	0.193	0.196	0.198	0.208	0.193	0.206	0.188	0.163	0.185	0.153
Axinella nayaritensis	0.177	0.01	0.188	0.011	0	0.014	0.169	0.205	0.162	0.208	0.21	0.243	0.245	0.035	0.17	0.168	0.168	0.165	0.198	0.142	0.174	0.206	0.208	0.21	0.22	0.209	0.222	0.197	0.171	0.19	0.162
Axinella polypoides	0.171	0.002	0.182	0.002	0.014	0	0.163	0.199	0.148	0.205	0.204	0.23	0.231	0.025	0.156	0.159	0.159	0.156	0.192	0.129	0.168	0.196	0.2	0.201	0.213	0.196	0.209	0.191	0.166	0.182	0.151
Axinella rugosa	0.019	0.162	0.064	0.16	0.169	0.163	0	0.124	0.204	0.127	0.127	0.138	0.138	0.171	0.22	0.202	0.208	0.211	0.074	0.183	0.096	0.119	0.115	0.123	0.136	0.133	0.13	0.062	0.036	0.214	0.216
Cymbastela concentrica	0.111	0.204	0.145	0.196	0.205	0.199	0.124	0	0.21	0.005	0.132	0.088	0.088	0.201	0.209	0.209	0.219	0.212	0.138	0.218	0.103	0.044	0.042	0.045	0.051	0.138	0.05	0.146	0.111	0.258	0.197
Cymbastela coralliophila	0.197	0.153	0.209	0.151	0.162	0.148	0.204	0.21	0	0.216	0.227	0.228	0.229	0.165	0.103	0.116	0.119	0.111	0.215	0.079	0.191	0.218	0.219	0.219	0.235	0.216	0.225	0.216	0.209	0.177	0.124
Cymbastela vespertina	0.114	0.211	0.147	0.202	0.208	0.205	0.127	0.005	0.216	0	0.132	0.088	0.088	0.207	0.215	0.215	0.225	0.218	0.141	0.225	0.105	0.044	0.041	0.044	0.05	0.144	0.05	0.149	0.114	0.258	0.2
Desmanthus incrustans	0.119	0.21	0.136	0.201	0.21	0.204	0.127	0.132	0.227	0.132	0	0.144	0.145	0.195	0.24	0.212	0.221	0.224	0.12	0.23	0.106	0.122	0.113	0.124	0.125	0.135	0.141	0.132	0.114	0.246	0.208
Dictyonella incisa	0.133	0.231	0.138	0.227	0.243	0.23	0.138	0.088	0.228	0.088	0.144	0	0	0.235	0.212	0.231	0.24	0.227	0.127	0.243	0.124	0.064	0.075	0.072	0.078	0.138	0.082	0.139	0.134	0.26	0.224
Dictyonella sp.	0.134	0.231	0.139	0.228	0.245	0.231	0.138	0.088	0.229	0.088	0.145	0	0	0.237	0.213	0.232	0.241	0.228	0.128	0.244	0.125	0.065	0.075	0.072	0.078	0.138	0.083	0.139	0.134	0.261	0.225
Dragmacidon mexicanum	0.18	0.03	0.185	0.028	0.035	0.025	0.171	0.201	0.165	0.207	0.195	0.235	0.237	0	0.165	0.173	0.174	0.171	0.182	0.142	0.165	0.204	0.201	0.21	0.229	0.205	0.211	0.188	0.168	0.196	0.159
Halichondria luea	0.215	0.159	0.215	0.159	0.17	0.156	0.22	0.209	0.103	0.215	0.24	0.212	0.213	0.165	0	0.077	0.075	0.075	0.218	0.077	0.179	0.214	0.219	0.22	0.239	0.219	0.209	0.219	0.209	0.203	0.09
Murus hirondellei	0.203	0.159	0.2	0.156	0.168	0.159	0.202	0.209	0.116	0.215	0.212	0.231	0.232	0.173	0.077	0	0.007	0.014	0.218	0.085	0.182	0.224	0.221	0.228	0.241	0.2	0.225	0.21	0.203	0.218	0.111
Murus profunda	0.212	0.156	0.209	0.156	0.168	0.159	0.208	0.219	0.119	0.225	0.221	0.24	0.241	0.174	0.075	0.007	0	0.016	0.228	0.09	0.191	0.234	0.23	0.237	0.252	0.207	0.234	0.217	0.213	0.227	0.114
Murus sinenotois	0.203	0.156	0.2	0.154	0.165	0.156	0.211	0.212	0.111	0.218	0.224	0.227	0.228	0.171	0.075	0.014	0.016	0	0.218	0.082	0.188	0.227	0.224	0.231	0.246	0.2	0.228	0.21	0.209	0.224	0.109
Obruta collector	0.069	0.197	0.057	0.189	0.198	0.192	0.074	0.138	0.215	0.141	0.12	0.127	0.128	0.182	0.218	0.218	0.228	0.218	0	0.2	0.092	0.133	0.13	0.135	0.145	0.141	0.142	0.044	0.072	0.215	0.224
Petromica pacifica	0.185	0.135	0.197	0.131	0.142	0.129	0.183	0.218	0.079	0.225	0.23	0.243	0.244	0.142	0.077	0.085	0.09	0.082	0.2	0	0.182	0.224	0.224	0.229	0.24	0.219	0.234	0.203	0.188	0.194	0.103
Phakellia carduus	0.088	0.174	0.101	0.165	0.174	0.168	0.096	0.103	0.191	0.105	0.106	0.124	0.125	0.165	0.179	0.182	0.191	0.188	0.092	0.182	0	0.101	0.105	0.106	0.105	0.088	0.095	0.095	0.08	0.218	0.179
Phakellia HRB	0.114	0.201	0.145	0.193	0.206	0.196	0.119	0.044	0.218	0.044	0.122	0.064	0.065	0.204	0.214	0.224	0.234	0.227	0.133	0.224	0.101	0	0.01	0.006	0.004	0.128	0.057	0.144	0.108	0.257	0.2
Phakellia palida sp. nov.	0.111	0.203	0.143	0.196	0.208	0.2	0.115	0.042	0.219	0.041	0.113	0.075	0.075	0.201	0.219	0.221	0.23	0.224	0.13	0.224	0.105	0.01	0	0.011	0.017	0.13	0.06	0.14	0.105	0.265	0.2
Phakellia pusilla sp. nov.	0.117	0.202	0.147	0.198	0.21	0.201	0.123	0.045	0.219	0.044	0.124	0.072	0.072	0.21	0.22	0.228	0.237	0.231	0.135	0.229	0.106	0.006	0.011	0.002	0.01	0.137	0.058	0.144	0.112	0.258	0.202
Phakellia robusta	0.126	0.208	0.155	0.208	0.22	0.213	0.136	0.051	0.235	0.05	0.125	0.078	0.078	0.229	0.239	0.241	0.252	0.246	0.145	0.24	0.105	0.004	0.017	0.01	0.001	0.158	0.059	0.15	0.126	0.251	0.209
Phakellia sp.	0.121	0.197	0.144	0.193	0.209	0.196	0.133	0.138	0.216	0.144	0.135	0.138	0.138	0.205	0.219	0.2	0.207	0.2	0.141	0.219	0.088	0.128	0.13	0.137	0.158	0	0.141	0.139	0.127	0.243	0.216
Phakellia sp1	0.117	0.215	0.148	0.206	0.222	0.209	0.13	0.05	0.225	0.05	0.141	0.082	0.083	0.211	0.209	0.225	0.234	0.228	0.142	0.234	0.095	0.057	0.06	0.058	0.059	0.141	0	0.153	0.115	0.252	0.206
Phakellia ventilabrum	0.056	0.193	0.012	0.188	0.197	0.191	0.062	0.146	0.216	0.149	0.132	0.139	0.139	0.188	0.219	0.21	0.217	0.21	0.044	0.203	0.095	0.144	0.14	0.144	0.15	0.139	0.153	0	0.061	0.214	0.216
Phycopsis epakros	0.03	0.172	0.062	0.163	0.171	0.166	0.036	0.111	0.209	0.114	0.114	0.134	0.134	0.168	0.209	0.203	0.213	0.209	0.072	0.188	0.08	0.108	0.105	0.112	0.126	0.127	0.115	0.061	0	0.221	0.209
Scopalina ruetzleri	0.215	0.183	0.215	0.185	0.19	0.182	0.214	0.258	0.177	0.258	0.246	0.26	0.261	0.196	0.203	0.218	0.227	0.224	0.215	0.194	0.218	0.257	0.265	0.258	0.251	0.243	0.252	0.214	0.221	0	0.212
Vilesida ophiraphidites	0.218	0.156	0.215	0.153	0.162	0.151	0.216	0.197	0.124	0.2	0.208	0.224	0.225	0.159	0.09	0.111	0.114	0.109	0.224	0.103	0.179	0.2	0.2	0.202	0.209	0.216	0.206	0.216	0.209	0.212	0

### Sheet: COI-Intraspecific
Group	Median	Maximum
Acanthella acuta	0	0
Axinella arctica	0	0
Axinella cannabina	0	0
Axinella infundibuliformis	0	0
Axinella nayaritensis	0	0
Axinella polypoides	0	0
Axinella rugosa	0	0
Cymbastela concentrica	0	0
Cymbastela coralliophila	0	0
Cymbastela vespertina	0	0
Desmanthus incrustans	0	0
Dictyonella incisa	0	0
Dictyonella sp.	0	0
Dragmacidon mexicanum	0	0
Halichondria luea	0	0
Murus hirondellei	0	0
Murus profunda	0	0
Murus sinenotois	0	0
Obruta collector	0	0
Petromica pacifica	0	0
Phakellia carduus	0	0
Phakellia HRB	0	0
Phakellia molesta sp. nov.	0.000175377	0.0026649
Phakellia pusilla sp. nov.	0.00192581	0.00483532
Phakellia robusta	0.000902448	0.00409838
Phakellia sp.	0	0
Phakellia sp1	0	0
Phakellia ventilabrum	0	0
Phycopsis epakros	0	0
Scopalina ruetzleri	0	0
Vilesida ophiraphidites	0	0

### Sheet: 28S-Interespecific
	Acanthella acuta	Acanthella sp.	Axinella aff. mexicana	Axinella aurensis	Axinella cannabina	Axinella polycapella	Axinella polypoides	Cymbastela concentrica	Cymbastela stipitata	Cymbastela vespertina	Desmanthus incrustans	Dictyonella incisa	Dictyonella obtusa	Halichondria sp.	Murus hirondellei	Murus profunda	Obruta collector	Phakellia palida sp. nov.	Phakellia pusilla sp. nov.	Phakellia robusta	Phakellia sp.	Phakellia ventilabrum	Scopalina ruetzleri	Vilesidae sp.
Acanthella acuta	0	0.112977	0.460084	0.515217	0.0749013	0.50909	0.331536	0.106548	0.186459	0.185335	0.0905239	0.108204	0.11845	0.510908	0.322133	0.352165	0.0649707	0.106368	0.107526	0.108061	0.426567	0.0675684	0.41868	0.345227
Acanthella sp.	0.112977	0	0.471506	0.500553	0.101777	0.487271	0.45086	0.146319	0.170203	0.169219	0.10822	0.163357	0.159121	0.525258	0.455029	0.501579	0.097054	0.159309	0.160151	0.161543	0.431023	0.105875	0.627684	0.490888
Axinella aff. mexicana	0.460084	0.471506	0	0.247403	0.449924	0.268431	0.172231	0.444749	0.468611	0.473872	0.449358	0.509294	0.479653	0.475137	0.516198	0.465479	0.437616	0.495302	0.498491	0.507286	0.20423	0.466663	0.614162	0.494686
Axinella aurensis	0.515217	0.500553	0.247403	0	0.506036	0.0336348	0.219539	0.501394	0.518519	0.523956	0.484214	0.592335	0.554716	0.513754	0.53581	0.483543	0.460501	0.535608	0.535746	0.533595	0.210613	0.516613	0.650911	0.49814
Axinella cannabina	0.0749013	0.101777	0.449924	0.506036	0	0.497692	0.337833	0.107804	0.164105	0.163116	0.0794594	0.0962998	0.109891	0.510493	0.30055	0.342216	0.0412446	0.10045	0.101525	0.0989716	0.444143	0.0267274	0.415671	0.329975
Axinella polycapella	0.50909	0.487271	0.268431	0.0336348	0.497692	0	0.233826	0.496478	0.513434	0.518839	0.483858	0.581961	0.559011	0.516549	0.520184	0.478558	0.456067	0.543899	0.544009	0.530271	0.215925	0.491876	0.643979	0.489876
Axinella polypoides	0.331536	0.45086	0.172231	0.219539	0.337833	0.233826	0	0.332805	0.438428	0.44352	0.33056	0.357208	0.358454	0.484354	0.357891	0.356911	0.32315	0.348202	0.345567	0.350233	0.148804	0.319847	0.425002	0.352
Cymbastela concentrica	0.106548	0.146319	0.444749	0.501394	0.107804	0.496478	0.332805	0	0.0788663	0.07841	0.0981446	0.067798	0.0791642	0.527735	0.312562	0.355976	0.0915942	0.0582358	0.0571405	0.0548787	0.420222	0.0947429	0.428827	0.335045
Cymbastela stipitata	0.186459	0.170203	0.468611	0.518519	0.164105	0.513434	0.438428	0.0788663	0	0.002	0.182541	0.139691	0.137193	0.51322	0.457329	0.493212	0.159151	0.124953	0.125073	0.117841	0.427414	0.155954	0.673923	0.48551
Cymbastela vespertina	0.185335	0.169219	0.473872	0.523956	0.163116	0.518839	0.44352	0.07841	0.002	0	0.181683	0.138816	0.141516	0.518674	0.459162	0.498571	0.158177	0.125209	0.125211	0.118658	0.428863	0.157685	0.674167	0.487441
Desmanthus incrustans	0.0905239	0.10822	0.449358	0.484214	0.0794594	0.483858	0.33056	0.0981446	0.182541	0.181683	0	0.0945631	0.0993634	0.50708	0.320296	0.348749	0.0737376	0.0950177	0.0965367	0.0986402	0.42411	0.0760378	0.411308	0.342849
Dictyonella incisa	0.108204	0.163357	0.509294	0.592335	0.0962998	0.581961	0.357208	0.067798	0.139691	0.138816	0.0945631	0	0.0448216	0.56736	0.317675	0.366599	0.0918056	0.0467529	0.0462148	0.0405245	0.528418	0.0805822	0.435939	0.340435
Dictyonella obtusa	0.11845	0.159121	0.479653	0.554716	0.109891	0.559011	0.358454	0.0791642	0.137193	0.141516	0.0993634	0.0448216	0	0.515423	0.327617	0.354595	0.102603	0.0571974	0.0566115	0.0524165	0.495866	0.0945487	0.44048	0.342849
Halichondria sp.	0.510908	0.525258	0.475137	0.513754	0.510493	0.516549	0.484354	0.527735	0.51322	0.518674	0.50708	0.56736	0.515423	0	0.102312	0.0840854	0.510082	0.565453	0.571139	0.566172	0.509343	0.542686	0.614804	0.107678
Murus hirondellei	0.322133	0.455029	0.516198	0.53581	0.30055	0.520184	0.357891	0.312562	0.457329	0.459162	0.320296	0.317675	0.327617	0.102312	0	0	0.297194	0.302541	0.30058	0.310228	0.568964	0.302115	0.34527	0.0114987
Murus profunda	0.352165	0.501579	0.465479	0.483543	0.342216	0.478558	0.356911	0.355976	0.493212	0.498571	0.348749	0.366599	0.354595	0.0840854	0	0	0.337506	0.361617	0.357981	0.353896	0.498373	0.333015	0.403815	0.0129455
Obruta collector	0.0649707	0.097054	0.437616	0.460501	0.0412446	0.456067	0.32315	0.0915942	0.159151	0.158177	0.0737376	0.0918056	0.102603	0.510082	0.297194	0.337506	0	0.0829583	0.0818981	0.0804174	0.412958	0.0457361	0.402585	0.32264
Phakellia palida sp. nov.	0.106368	0.159309	0.495302	0.535608	0.10045	0.543899	0.348202	0.0582358	0.124953	0.125209	0.0950177	0.0467529	0.0571974	0.565453	0.302541	0.361617	0.0829583	0	0.00194532	0.00490408	0.502763	0.0861783	0.420411	0.324701
Phakellia pusilla sp. nov.	0.107526	0.160151	0.498491	0.535746	0.101525	0.544009	0.345567	0.0571405	0.125073	0.125211	0.0965367	0.0462148	0.0566115	0.571139	0.30058	0.357981	0.0818981	0.00194532	0	0.00478052	0.501779	0.0874418	0.421284	0.322679
Phakellia robusta	0.108061	0.161543	0.507286	0.533595	0.0989716	0.530271	0.350233	0.0548787	0.117841	0.118658	0.0986402	0.0405245	0.0524165	0.566172	0.310228	0.353896	0.0804174	0.00490408	0.00478052	0	0.512718	0.0861538	0.406812	0.332676
Phakellia sp.	0.426567	0.431023	0.20423	0.210613	0.444143	0.215925	0.148804	0.420222	0.427414	0.428863	0.42411	0.528418	0.495866	0.509343	0.568964	0.498373	0.412958	0.502763	0.501779	0.512718	0	0.479095	0.601313	0.569444
Phakellia ventilabrum	0.0675684	0.105875	0.466663	0.516613	0.0267274	0.491876	0.319847	0.0947429	0.155954	0.157685	0.0760378	0.0805822	0.0945487	0.542686	0.302115	0.333015	0.0457361	0.0861783	0.0874418	0.0861538	0.479095	0.000324325	0.381744	0.32825
Scopalina ruetzleri	0.41868	0.627684	0.614162	0.650911	0.415671	0.643979	0.425002	0.428827	0.673923	0.674167	0.411308	0.435939	0.44048	0.614804	0.34527	0.403815	0.402585	0.420411	0.421284	0.406812	0.601313	0.381744	0	0.348215
Vilesidae sp.	0.345227	0.490888	0.494686	0.49814	0.329975	0.489876	0.352	0.335045	0.48551	0.487441	0.342849	0.340435	0.342849	0.107678	0.0114987	0.0129455	0.32264	0.324701	0.322679	0.332676	0.569444	0.32825	0.348215	0

### Sheet: 28S-Intraspecific
Group	Median	Maximum
Acanthella acuta	0	0
Acanthella sp.	0	0
Axinella aff. mexicana	0	0
Axinella aurensis	0	0
Axinella cannabina	0	0
Axinella polycapella	0	0
Axinella polypoides	0	0
Cymbastela concentrica	0	0
Cymbastela stipitata	0	0
Cymbastela vespertina	0	0
Desmanthus incrustans	0	0
Dictyonella incisa	0	0
Dictyonella obtusa	0	0
Halichondria sp.	0	0
Murus hirondellei	0	0
Murus profunda	0	0
Obruta collector	0	0
Phakellia palida sp. nov.	0	0
Phakellia pusilla sp. nov.	0	0
Phakellia robusta	0	0
Phakellia sp.	0	0
Phakellia ventilabrum	0.000405406	0.00405406
Scopalina ruetzleri	0	0
Vilesidae sp.	0	0
